# Activity of FoxP2-positive neurons is associated with tadpole begging behavior

**DOI:** 10.1101/2023.05.26.542531

**Authors:** Sarah C. Ludington, Jordan E. McKinney, Julie M. Butler, Billie C. Goolsby, Ashlyn A. Callan, Maiah Gaines-Richardson, Lauren A. O’Connell

## Abstract

Motor function is a critical aspect of social behavior in a wide range of taxa. The transcription factor FoxP2 is well studied in the context of vocal communication in humans, mice, and songbirds, but its role in regulating social behavior in other vertebrate taxa is unclear. We examined the distribution and activity of FoxP2-positive neurons in tadpoles of the mimic poison frog (*Ranitomeya imitator*). In this species, tadpoles are reared in isolated plant nurseries and are aggressive to other tadpoles. Mothers provide unfertilized egg meals to tadpoles that perform a begging display by vigorously vibrating back and forth. We found that FoxP2 is widely distributed in the tadpole brain and parallels the brain distribution in mammals, birds, and fishes. We then tested the hypothesis that FoxP2-positive neurons would have differential activity levels in begging or aggression contexts compared to non-social controls. We found that FoxP2-positive neurons showed increased activation in the striatum and cerebellum during begging and in the nucleus accumbens during aggression. Overall, these findings lay a foundation for testing the hypothesis that FoxP2 has a generalizable role in social behavior beyond vocal communication across terrestrial vertebrates.
