## Supplementary material for "Activity of FoxP2-positive neurons is associated with tadpole begging behavior": data

### Sheet: READ ME
Sheet Name
cell counts	contains cell counts for pS6, FoxP2 and their colocalization
behavior	contains behavior data for each tadpole
Brain region abbreviations
Cb	cerebellum
Str	striatum
NAcc	nucleus accumbens

### Sheet: behavior
Tad_ID	Brain_region	Group	colocperfoxp2	begNumber	aveBegDuration	totalBegDuration	aggNumber	totalAggDuration	aveAggDuration
9	NAcc	aggression	0.229167	0	0	0	15	23.712	1.5808
13	NAcc	aggression	0.111111	0	0	0	36	39.774	1.10483
17	NAcc	aggression	0.275862	0	0	0	36	71.049	1.97358
21	NAcc	aggression	0.127728	0	0	0	21	56.61	2.69571
28	NAcc	aggression	0.234818	0	0	0	24	49.504	2.06267
30	NAcc	aggression	0.375	0	0	0	7	6.729	0.961286
33	NAcc	aggression	0.382143	0	0	0	31	42.889	1.38352
40	Cb	aggression	0.0793651	0	0	0	16	18.753	1.17206
40	Str	aggression	0.131824	0	0	0	16	18.753	1.17206
46	Cb	aggression	0.249484	0	0	0	20	41.57	2.0785
46	Str	aggression	0.222925	0	0	0	20	41.57	2.0785
49	Cb	aggression	0.105883	0	0	0	3	3.504	1.168
49	Str	aggression	0.166667	0	0	0	3	3.504	1.168
58	Cb	aggression	0.234722	0	0	0	12	28.879	2.35742
61	Cb	aggression	0.223193	0	0	0	24	77.58	3.232
61	Str	aggression	0.142445	0	0	0	24	77.58	3.232
8	Cb	begging	0.282827	36	2.05611	74.02	0	0	0
16	NAcc	begging	0.2	51	3.03025	154.543	0	0	0
16	Str	begging	0.153846	51	3.03025	154.543	0	0	0
18	Cb	begging	0.195361	14	7.42036	103.885	0	0	0
18	Str	begging	0.307692	14	7.42036	103.885	0	0	0
22	Cb	begging	0.213585	59	5.56568	328.375	0	0	0
22	NAcc	begging	0.32567	59	5.56568	328.375	0	0	0
22	Str	begging	0.15625	59	5.56568	328.375	0	0	0
25	Cb	begging	0.43358	16	1.93475	30.956	0	0	0
25	NAcc	begging	0.263235	16	1.93475	30.956	0	0	0
25	Str	begging	0.25307	16	1.93475	30.956	0	0	0
27	Cb	begging	0.150248	1	0.989	0.989	0	0	0
27	NAcc	begging	0.13841	1	0.989	0.989	0	0	0
27	Str	begging	0.262183	1	0.989	0.989	0	0	0
31	Cb	begging	0.0830116	7	2.85314	19.972	0	0	0
31	NAcc	begging	0.166667	7	2.85314	19.972	0	0	0
31	Str	begging	0.140548	7	2.85314	19.972	0	0	0
37	Cb	begging	0.259318	1	3.03	3.03	0	0	0
38	Cb	begging	0.21001	25	2.12175	53.0437	0	0	0
38	NAcc	begging	0	25	2.12175	53.0437	0	0	0
38	Str	begging	0.4	25	2.12175	53.0437	0	0	0
41	NAcc	begging	0.172645	7	1.57314	11.012	0	0	0
41	Str	begging	0.225243	7	1.57314	11.012	0	0	0
50	NAcc	begging	0.273569	17	3.80118	64.62	0	0	0
50	Str	begging	0.268092	17	3.80118	64.62	0	0	0
53	Cb	begging	0.352363	31	5.96765	184.997	0	0	0
53	NAcc	begging	0.180556	31	5.96765	184.997	0	0	0
53	Str	begging	0.224138	31	5.96765	184.997	0	0	0
56	Cb	begging	0.269648	50	11.4694	573.47	0	0	0
56	NAcc	begging	0.183333	50	11.4694	573.47	0	0	0
56	Str	begging	0.262969	50	11.4694	573.47	0	0	0
66	NAcc	begging	0.154762	3	6.92767	20.783	0	0	0
66	Str	begging	0.203947	3	6.92767	20.783	0	0	0
7	Cb	control	0.181944	0	0	0	0	0	0
10	Cb	control	0.107444	0	0	0	0	0	0
10	NAcc	control	0.128205	0	0	0	0	0	0
14	NAcc	control	0.0811547	0	0	0	0	0	0
14	Str	control	0.12662	0	0	0	0	0	0
15	Cb	control	0.176798	0	0	0	0	0	0
15	Str	control	0.274379	0	0	0	0	0	0
20	NAcc	control	0.238095	0	0	0	0	0	0
20	Str	control	0.0555139	0	0	0	0	0	0
23	Cb	control	0.209458	0	0	0	0	0	0
23	NAcc	control	0.202382	0	0	0	0	0	0
23	Str	control	0.19469	0	0	0	0	0	0
26	Cb	control	0.0611733	0	0	0	0	0	0
26	NAcc	control	0.291667	0	0	0	0	0	0
26	Str	control	0.384921	0	0	0	0	0	0
32	Cb	control	0.068203	0	0	0	0	0	0
32	NAcc	control	0.0727513	0	0	0	0	0	0
32	Str	control	0.163194	0	0	0	0	0	0
39	Cb	control	0.154616	0	0	0	0	0	0
39	NAcc	control	0	0	0	0	0	0	0
39	Str	control	0.153178	0	0	0	0	0	0
54	NAcc	control	0.194814	0	0	0	0	0	0
54	Str	control	0.0934961	0	0	0	0	0	0
57	Cb	control	0.127747	0	0	0	0	0	0
60	Cb	control	0.137931	0	0	0	0	0	0
62	Cb	control	0.167525	0	0	0	0	0	0
63	Cb	control	0.180375	0	0	0	0	0	0
64	NAcc	control	0.175026	0	0	0	0	0	0
64	Str	control	0.05	0	0	0	0	0	0

### Sheet: cell counts
Tad_ID	Group	Section	Brain_region	Brain_region_area	FOXP2_cells	pS6_cells	Colocalized_cells	Colocalized_cellsperFOXP2
7	control	69	Cb	33480.4	49	58	8	0.163265
7	control	44	Cb	26660.5	73	32	12	0.164384
7	control	67	Cb	29812.2	55	58	12	0.218182
8	begging	38	Cb	19026.8	111	38	17	0.153153
8	begging	37	Cb	22919.6	80	87	33	0.4125
9	aggression	13	NAcc	4337.39	48	30	11	0.229167
10	control	55	Cb	15658.1	89	30	8	0.0898876
10	control	56	Cb	17056.3	72	46	9	0.125
10	control	2	NAcc	4309.5	39	27	5	0.128205
13	aggression	20	NAcc	5737.97	36	7	4	0.111111
14	control	105	NAcc	3497.67	27	2	2	0.0740741
14	control	104	NAcc	3750.22	34	5	3	0.0882353
14	control	105	Str	7448.89	34	14	4	0.117647
14	control	104	Str	8999.78	59	14	8	0.135593
15	control	60	Cb	23942.4	94	28	9	0.0957447
15	control	62	Cb	13729.2	47	13	7	0.148936
15	control	67	Cb	11991.8	42	32	12	0.285714
15	control	12	Str	6061.4	48	25	10	0.208333
15	control	11	Str	4707.49	47	31	16	0.340426
16	begging	14	NAcc	3630.12	25	10	5	0.2
16	begging	9	Str	4929.62	26	8	4	0.153846
17	aggression	4	NAcc	7366.71	58	30	16	0.275862
18	begging	43	Cb	10397.6	35	25	6	0.171429
18	begging	15	Cb	9469.18	58	25	11	0.189655
18	begging	3	Cb	6833.52	40	27	9	0.225
18	begging	48	Str	3600.33	13	14	4	0.307692
20	control	34	NAcc	6628.39	42	21	10	0.238095
20	control	26	Str	5577.95	43	5	2	0.0465116
20	control	28	Str	7141.41	31	10	2	0.0645161
21	aggression	8	NAcc	4307.92	19	11	3	0.157895
21	aggression	18	NAcc	4999.34	41	10	4	0.097561
22	begging	50	Cb	16662.6	51	29	6	0.117647
22	begging	47	Cb	14795.4	42	44	13	0.309524
22	begging	6	NAcc	2379.1	29	14	6	0.206897
22	begging	5	NAcc	3861.44	27	22	12	0.444444
22	begging	6	Str	6966.81	32	18	5	0.15625
23	control	75	Cb	7189.26	35	30	6	0.171429
23	control	77	Cb	6326.09	35	14	7	0.2
23	control	84	Cb	9723.63	44	37	10	0.227273
23	control	76	Cb	11201.5	46	24	11	0.23913
23	control	10	NAcc	3931.47	40	6	5	0.125
23	control	11	NAcc	4080.19	43	9	7	0.162791
23	control	12	NAcc	3354.12	23	9	4	0.173913
23	control	18	NAcc	2892.75	23	15	8	0.347826
23	control	10	Str	2225.41	34	15	4	0.117647
23	control	11	Str	8713.43	36	8	5	0.138889
23	control	18	Str	5025.95	45	16	10	0.222222
23	control	24	Str	4278.13	20	12	6	0.3
25	begging	68	Cb	5708.19	35	28	13	0.371429
25	begging	72	Cb	10516.4	29	25	11	0.37931
25	begging	66	Cb	5878.66	20	22	11	0.55
25	begging	11	NAcc	3661.17	17	5	3	0.176471
25	begging	8	NAcc	2660.8	20	18	7	0.35
25	begging	13	Str	6304.12	41	15	10	0.243902
25	begging	8	Str	5812.44	40	34	10	0.25
25	begging	11	Str	5948.38	49	27	13	0.265306
26	control	48	Cb	11625.8	64	11	3	0.046875
26	control	49	Cb	5500	53	14	4	0.0754717
26	control	8	NAcc	1824.57	20	9	5	0.25
26	control	9	NAcc	1420.55	15	7	5	0.333333
26	control	8	Str	4928.36	21	17	8	0.380952
26	control	9	Str	3346.2	18	17	7	0.388889
27	begging	66	Cb	10694.3	87	32	9	0.103448
27	begging	68	Cb	8937.78	46	44	7	0.152174
27	begging	73	Cb	6482.31	41	14	8	0.195122
27	begging	8	NAcc	2201.96	29	6	4	0.137931
27	begging	10	NAcc	2141.76	36	16	5	0.138889
27	begging	10	Str	9333.87	47	42	11	0.234043
27	begging	8	Str	5539.93	31	16	9	0.290323
28	aggression	2	NAcc	1870.2	13	8	2	0.153846
28	aggression	3	NAcc	2165.52	19	13	6	0.315789
30	aggression	4	NAcc	1381.26	24	15	9	0.375
31	begging	63	Cb	12713.7	70	7	5	0.0714286
31	begging	64	Cb	13647.5	74	25	7	0.0945946
31	begging	30	NAcc	1826.15	18	5	3	0.166667
31	begging	29	Str	3956.18	41	13	4	0.097561
31	begging	30	Str	3511.93	50	12	6	0.12
31	begging	31	Str	5590.41	49	21	10	0.204082
32	control	58	Cb	5360.36	56	4	1	0.0178571
32	control	59	Cb	2935.85	37	2	1	0.027027
32	control	61	Cb	7055.54	74	9	7	0.0945946
32	control	60	Cb	4399.81	30	4	4	0.133333
32	control	7	NAcc	1932.94	9	2	0	0
32	control	5	NAcc	2063.81	28	10	3	0.107143
32	control	6	NAcc	3355.71	27	10	3	0.111111
32	control	5	Str	4120.01	18	13	2	0.111111
32	control	7	Str	3592.41	32	15	5	0.15625
32	control	6	Str	4265.77	27	15	6	0.222222
33	aggression	5	NAcc	1519.1	28	27	13	0.464286
33	aggression	6	NAcc	2271.36	20	20	6	0.3
37	begging	33	Cb	6854.32	49	18	9	0.183673
37	begging	43	Cb	15910.9	64	42	12	0.1875
37	begging	40	Cb	11686.4	59	56	24	0.40678
38	begging	32	Cb	17855.9	51	17	8	0.156863
38	begging	28	Cb	13927.6	38	19	10	0.263158
38	begging	4	NAcc	2247.59	6	0	0	0
38	begging	4	Str	9308.52	15	7	6	0.4
39	control	44	Cb	6893.62	19	9	2	0.105263
39	control	43	Cb	10107.4	22	5	3	0.136364
39	control	45	Cb	5890.38	18	16	4	0.222222
39	control	3	NAcc	5977.53	18	3	0	0
39	control	5	NAcc	2442.47	12	4	0	0
39	control	4	NAcc	3433.34	20	5	0	0
39	control	6	NAcc	2954.86	7	0	0	0
39	control	3	Str	6353.66	50	4	3	0.06
39	control	6	Str	5493.66	15	24	1	0.0666667
39	control	4	Str	3680.5	43	21	8	0.186047
39	control	5	Str	7045.93	20	26	6	0.3
40	aggression	58	Cb	9219.66	28	13	6	0.214286
40	aggression	61	Cb	8699.49	52	1	0	0
40	aggression	63	Cb	13215.3	42	6	1	0.0238095
40	aggression	12	Str	7626.86	22	7	3	0.136364
40	aggression	23	Str	7674.08	19	7	2	0.105263
40	aggression	34	Str	6914.53	13	11	2	0.153846
41	begging	8	NAcc	2669.04	23	23	3	0.130435
41	begging	4	NAcc	2651.29	16	9	3	0.1875
41	begging	3	NAcc	4229.65	25	11	5	0.2
41	begging	6	Str	5926.51	17	13	3	0.176471
41	begging	5	Str	10055.7	25	12	6	0.24
41	begging	4	Str	8618.68	27	13	7	0.259259
46	aggression	23	Cb	6994.38	28	20	7	0.25
46	aggression	13	Cb	6001.51	17	7	4	0.235294
46	aggression	11	Cb	4172.77	38	26	10	0.263158
46	aggression	8	Str	7603.1	28	28	8	0.285714
46	aggression	17	Str	10353.2	19	17	2	0.105263
46	aggression	18	Str	6956.46	20	24	6	0.3
46	aggression	27	Str	6359.79	21	19	6	0.285714
46	aggression	28	Str	7044.98	29	19	4	0.137931
49	aggression	45	Cb	8366.45	19	6	3	0.157895
49	aggression	46	Cb	9922.31	42	14	4	0.0952381
49	aggression	47	Cb	12564.4	31	14	2	0.0645161
49	aggression	5	Str	6267.15	16	18	4	0.25
49	aggression	8	Str	10217.6	18	20	3	0.166667
49	aggression	9	Str	7926.31	24	12	2	0.0833333
50	begging	3	NAcc	2226.36	11	5	2	0.181818
50	begging	24	NAcc	5181.86	24	12	6	0.25
50	begging	25	NAcc	2462.12	18	9	7	0.388889
50	begging	24	Str	9176.38	38	34	8	0.210526
50	begging	22	Str	10445.5	38	29	9	0.236842
50	begging	25	Str	9760.64	24	26	7	0.291667
50	begging	3	Str	6334.97	33	23	11	0.333333
53	begging	52	Cb	13884.2	18	12	5	0.277778
53	begging	53	Cb	15705.6	29	25	11	0.37931
53	begging	55	Cb	13877.5	20	15	8	0.4
53	begging	13	NAcc	2281.5	9	10	1	0.111111
53	begging	12	NAcc	2988.13	8	9	2	0.25
53	begging	13	Str	9684.65	29	12	5	0.172414
53	begging	14	Str	11301.3	22	16	4	0.181818
53	begging	12	Str	8787.26	22	20	7	0.318182
54	control	13	NAcc	1425.3	15	12	1	0.0666667
54	control	9	NAcc	1689.58	11	8	2	0.181818
54	control	8	NAcc	2942.82	13	8	3	0.230769
54	control	10	NAcc	3368.38	10	8	3	0.3
54	control	9	Str	14168.7	32	13	2	0.0625
54	control	10	Str	11709.5	27	10	2	0.0740741
54	control	13	Str	7873.71	53	14	4	0.0754717
54	control	8	Str	13290.1	40	15	5	0.125
54	control	7	Str	9282.54	46	25	6	0.130435
56	begging	37	Cb	4801.92	21	9	5	0.238095
56	begging	35	Cb	5605.2	19	8	5	0.263158
56	begging	41	Cb	8062.25	26	23	8	0.307692
56	begging	17	NAcc	2709.6	12	5	2	0.166667
56	begging	18	NAcc	3482.77	15	8	3	0.2
56	begging	14	Str	12738.4	29	15	6	0.206897
56	begging	17	Str	5969.93	28	20	8	0.285714
56	begging	16	Str	8721.67	27	20	8	0.296296
57	control	5	Cb	3989.46	26	18	3	0.115385
57	control	4	Cb	4871.95	24	15	3	0.125
57	control	3	Cb	6225.33	21	18	3	0.142857
58	aggression	66	Cb	8943.48	40	39	11	0.275
58	aggression	68	Cb	8801.84	30	20	6	0.2
58	aggression	71	Cb	7765.97	48	31	11	0.229167
60	control	63	Cb	3985.66	29	23	4	0.137931
61	aggression	48	Cb	4543.35	26	16	5	0.192308
61	aggression	49	Cb	7694.68	32	24	8	0.25
61	aggression	53	Cb	5277.87	22	15	5	0.227273
61	aggression	5	Str	17387.2	36	29	5	0.138889
61	aggression	7	Str	13393.4	31	23	4	0.129032
61	aggression	9	Str	13807.2	38	24	7	0.184211
61	aggression	11	Str	10134	34	25	4	0.117647
62	control	35	Cb	3102.31	20	14	2	0.1
62	control	36	Cb	2852.51	27	15	5	0.185185
62	control	33	Cb	2401.58	23	20	5	0.217391
63	control	40	Cb	7788.79	22	15	3	0.136364
63	control	39	Cb	9273.98	21	17	4	0.190476
63	control	38	Cb	8608.23	28	18	6	0.214286
64	control	7	NAcc	3329.72	14	14	2	0.142857
64	control	6	NAcc	4918.22	25	19	4	0.16
64	control	8	NAcc	3641.53	9	8	2	0.222222
64	control	8	Str	11405.3	40	14	2	0.05
66	begging	9	NAcc	2918.42	7	6	1	0.142857
66	begging	2	NAcc	2772.66	12	9	2	0.166667
66	begging	9	Str	7056.49	38	19	6	0.157895
66	begging	1	Str	8797.72	32	19	8	0.25
